# Hotspots of pest-induced US urban tree death, 2020-2050

**DOI:** 10.1101/2021.04.24.441210

**Authors:** Emma J. Hudgins, Frank H. Koch, Mark J. Ambrose, Brian Leung

## Abstract

1. Urban trees are important nature-based solutions for future wellbeing and livability but are at high risk of mortality from insect pests. In the United States (US), 82% of the population live in urban settings and this number is growing, making urban tree mortality a matter of concern for most of its population. Until now, the magnitudes and spatial distributions of risks were unknown.
2. Here, we combine new models of street tree populations in ∼30,000 US communities, species-specific spread predictions for 57 invasive insect species, and estimates of tree death due to insect exposure for 48 host tree genera.
3. We estimate that 1.4 million street trees will be killed by invasive insects from 2020 through 2050, costing an annualized average of US$ 30M. However, these estimates hide substantial variation: 23% of urban centers will experience 95% of all insect-induced mortality. Further, 90% of all mortality will be due to emerald ash borer (*Agrilus planipennis*, EAB), which is expected to kill virtually all ash trees (*Fraxinus* spp.) in >6000 communities.
4. We define an EAB high-impact zone spanning 902,500km^2^, largely within the southern and central US, within which we predict the death of 98.8% of all ash trees. “Mortality hotspot cities” include Milwaukee, WI; Chicago, IL; and New York, NY.
5. We identify Asian wood borers of maple and oak trees as the highest risk future invaders, where a new establishment could cost US$ 4.9B over 30 years.
6. *Policy implications:* To plan effective mitigation, managers must know which tree species in which communities will be at the greatest risk, as well as the highest-risk insects. We provide the first country-wide, spatial forecast of urban tree mortality due to invasive insect pests. This framework identifies dominant pest insects and spatial impact hotspots, which can provide the basis for spatial prioritization of spread control efforts such as quarantines and biological control release sites. Our results highlight the need for EAB early-detection efforts as far from current infestations as Seattle, WA. Further, these findings produce a list of biotic and spatiotemporal risk factors for future high-impact US urban forest insect pests.
