## Supplementary material for "Hotspots of pest-induced US urban tree death, 2020-2050": Dataset S1

### Sheet: Sheet1
Small Trees
	BRT/BRT	GAM/GAM	SEPBRT/SEPBRT	SEPGAM/SEPGAM	GAM/BRT	GAM/SEPGAM	GAM/SEPBRT	BRT/GAM	BRT/SEPGAM	BRT/SEPBRT	SEPGAM/GAM	SEPGAM/BRT	SEPGAM/SEPBRT	SEPBRT/GAM	SEPBRT/BRT	SEPBRT/SEPGAM	Proportion of trees
abies	0.3931	-0.0081	0.0768	0.5041	0.2514	0.3978	0.0758	-0.0056	0.7001	0.0999	-0.0155	0.4123	0.0751	-0.0063	0.5497	0.6444	0.0017
acacia	0.3733	0.0507	NA	0.0691	0.1111	0.0111	NA	0.207	0.1638	NA	0.2084	0.3506	NA	0.1852	0.3667	0.1754	0.0011
acer	0.4522	0.06	0.7536	0.7283	-0.012	0.7058	0.6751	0.1128	0.7445	0.7621	0.1117	0.3832	0.7465	0.1253	0.4375	0.7343	0.2631
aesculus	0.529	0.0996	NA	0.079	0.0312	0.0078	NA	0.6526	0.135	NA	0.4336	0.5667	NA	0.6818	0.738	0.1341	0.0034
amelanchier	0.8747	0.1674	0.3468	0.6726	0.8716	0.6893	0.3478	0.2477	0.8129	0.4189	0.1809	0.8654	0.3292	0.1902	0.8491	0.6705	0.0053
arbutus	0.7321	0.2501	0.4166	0.8454	0.6633	0.7969	0.4177	0.2927	0.8543	0.4283	0.2846	0.7365	0.4267	0.2826	0.7277	0.8477	0.0019
betula	0.5314	0.0276	0.8555	0.6677	0.6068	0.1202	0.7566	0.0421	0.8534	0.862	0.0169	0.6412	0.7594	0.046	0.6305	0.8086	0.0101
castanea	0.7658	0.181	0.2727	0.514	0.742	0.5514	0.3182	0.1961	0.6098	0.3082	0.1851	0.6927	0.277	0.157	0.6921	0.518	0.0001
chamaecyparis	0.6397	0.1769	0.5724	0.7703	0.5629	0.6613	0.532	0.2395	0.7714	0.5743	0.2367	0.6403	0.5746	0.2391	0.6455	0.7712	0.0009
cinnamomum	0.8149	0.0139	0.5184	0.8	0.7855	0.7492	0.4459	0.0193	0.8276	0.5602	0.0056	0.8029	0.5353	-0.0111	0.8225	0.7927	0.0063
citrus	0.8582	0.4518	0.5747	0.6957	0.8816	0.6662	0.575	0.5336	0.7053	0.571	0.5295	0.8625	0.5641	0.5492	0.8619	0.7032	0.0013
cornus	0.4402	0.5252	0.7873	0.8087	0.4955	0.746	0.7666	0.5463	0.8115	0.7941	0.5461	0.4194	0.7929	0.5339	0.4426	0.809	0.0086
cotinus	0.7085	-0.1516	0.6377	0.3155	0.437	0.2703	0.3059	0.1043	0.6778	0.641	0.0766	0.6478	0.5948	0.0779	0.7044	0.6408	0.0005
crataegus	0.6751	0.3878	0.7039	0.7581	0.4832	0.7581	0.6536	0.5104	0.8329	0.769	0.4357	0.5243	0.6574	0.4668	0.472	0.7828	0.0093
cupressus	0.7455	0.2141	0.2438	0.5332	0.688	0.5032	0.2149	0.2609	0.6727	0.2774	0.1751	0.6725	0.2137	0.2518	0.7287	0.5873	0.004
elaeagnus	0.7752	0.4265	0.701	0.7614	0.7248	0.7031	0.6609	0.4584	0.7632	0.704	0.4568	0.7709	0.7011	0.4559	0.772	0.7612	0.0012
eucalyptus	0.6108	0.3406	0.534	0.5201	0.604	0.4953	0.4878	0.3826	0.5421	0.5516	0.3653	0.6161	0.5335	0.3946	0.6404	0.5346	0.0045
fagus	0.6331	-0.0642	0.483	-5.999	0.4532	-10.3086	0.2368	-0.0509	-7.468	0.4325	-0.0433	0.6982	0.4239	-0.0184	0.777	-16.7563	0.0014
ficus	0.9659	0.2157	0.6465	0.9611	0.9575	0.9535	0.6086	0.269	0.9636	0.6477	0.2662	0.962	0.647	0.2612	0.9622	0.9604	0.0027
fraxinus	0.1851	0.1866	0.7726	0.7655	-0.3326	0.7196	0.7902	0.2564	0.7776	0.7737	0.2818	0.0638	0.7786	0.3032	0.1927	0.7784	0.1148
gleditsia	0.8333	0.026	NA	0.054	0.3175	0.007	NA	-0.0186	0.0785	NA	-0.0732	0.7084	NA	-0.023	0.716	0.0631	0.0523
ilex	0.6986	-0.0744	0.6171	0.7859	0.6285	0.6623	0.4446	0.0658	0.8051	0.6211	0.0718	0.7169	0.6041	0.1261	0.7287	0.7978	0.0052
juglans	0.3637	0.0105	NA	NA	0.2105	NA	NA	0.2217	NA	NA	NA	NA	NA	0.2312	0.4388	NA	0.0026
juniperus	0.8432	0.384	0.5441	0.834	0.7814	0.813	0.5359	0.4017	0.8387	0.5444	0.4075	0.8487	0.5459	0.3966	0.8442	0.835	0.0119
larix	0.5404	0.0097	NA	0.1143	0.0413	0.0008	NA	0.4448	0.2123	NA	0.278	0.7395	NA	0.2952	0.6702	0.1124	0.0002
liquidambar	0.8449	0.1699	0.7156	0.8917	0.7399	0.8698	0.788	0.1858	0.8934	0.7148	0.1786	0.8365	0.728	0.1862	0.8469	0.8931	0.0177
liriodendron	0.5105	0.01	NA	0.0165	0.2109	0.0058	NA	-0.052	0.0801	NA	-0.0161	0.2198	NA	-0.0012	0.3909	0.0629	0.0053
maclura	0.3257	-0.0174	0.1947	0.1544	0.2923	0.1352	0.0738	-0.0894	0.3478	0.1658	-0.1404	0.2953	0.1017	-0.0772	0.4723	0.4515	0.0002
magnolia	0.4809	0.4802	0.8154	0.8522	0.4616	0.8097	0.7877	0.5216	0.8589	0.8291	0.5246	0.4226	0.8155	0.5165	0.436	0.852	0.0186
malus	0.8599	-0.0044	NA	0.2129	0.4906	0.0157	NA	0.4014	0.2456	NA	0.3741	0.8493	NA	0.4243	0.8732	0.2359	0.0474
morus	0.672	0.1151	0.2224	NA	0.6294	NA	0.1699	0.1452	NA	0.2348	NA	NA	NA	0.1533	0.6946	NA	0.0059
ostrya	0.3919	-0.0443	NA	-0.3028	0.2046	-0.4569	NA	0.0165	0.1365	NA	0.0378	0.422	NA	0.0277	0.3912	0.2308	0.0013
persea	0.9342	0.0018	0.1703	0.599	0.7978	0.7023	0.1712	-0.0007	0.9315	0.3214	-0.0534	0.6468	0.1543	-0.0163	0.7245	0.6747	0.0004
picea	0.9832	-0.0041	NA	0.0174	0.7475	0.0028	NA	0.076	0.0718	NA	-0.0395	0.7944	NA	0.064	0.9415	0.0529	0.0232
pinus	0.4915	-0.0223	0.6223	0.3405	0.4479	0.3312	0.5757	0.0114	0.3811	0.6054	-0.0078	0.4353	0.5525	0.0511	0.5124	0.3902	0.0363
platanus	0.7097	0.221	0.4602	0.6525	0.6185	0.5707	0.4459	0.2257	0.662	0.4746	0.2202	0.6817	0.4699	0.2142	0.6621	0.6385	0.0322
populus	0.3153	0.0322	0.2906	-0.0611	0.2002	-0.8948	0.1333	0.002	0.044	0.3021	-0.0171	0.278	0.2406	0.0525	0.3553	-0.4342	0.0112
prunus	0.586	0.4523	0.5416	0.722	0.3771	0.66	0.5223	0.5044	0.742	0.5405	0.4934	0.559	0.5331	0.5073	0.5848	0.7412	0.0564
pseudotsuga	0.9722	0.0627	0.0966	0.1707	0.7141	0.4259	0.0537	0.1278	0.9359	0.1754	-0.0032	0.3501	0.0265	0.0761	0.8132	0.614	0.0029
quercus	0.7329	0.3519	0.6347	0.7716	0.738	0.7449	0.6028	0.3884	0.7713	0.6246	0.3962	0.706	0.6416	0.394	0.7446	0.7806	0.1243
salix	0.8378	0.1108	0.311	0.9148	0.3373	0.8679	0.0957	0.652	0.9445	0.3022	0.5779	0.8153	0.2613	0.6788	0.8605	0.9448	0.0029
sapindus	0.9353	0.0181	0.1628	0.7822	0.8716	0.8243	0.1429	0.0383	0.9339	0.1785	0.0159	0.7979	0.1232	0.0394	0.9148	0.9113	0.0001
sassafras	0.497	-0.0313	NA	0.1231	0.1394	0.0065	NA	0.0328	0.1226	NA	0.0578	0.5322	NA	0.0323	0.5582	0.1233	0.0001
sorbus	0.6343	0.4113	0.7406	0.7457	0.416	0.6385	0.6626	0.4556	0.7501	0.7417	0.4508	0.6302	0.7392	0.4512	0.635	0.7489	0.0019
taxus	0.7742	0.1492	0.6097	0.8407	0.739	0.4144	0.3827	0.3135	0.8846	0.6112	0.2877	0.748	0.6114	0.3195	0.7733	0.8933	0.0007
tilia	0.726	0.1097	0.2966	0.9476	0.6952	0.9479	0.1996	0.3896	0.9754	0.2984	0.4218	0.76	0.3079	0.4458	0.7517	0.9707	0.0429
tsuga	0.7282	0.1583	0.492	0.5833	0.62	0.5431	0.373	0.2928	0.6571	0.4901	0.2274	0.7079	0.4435	0.3095	0.779	0.6558	0.0023
ulmus	0.6024	0.0757	0.3065	0.3903	0.3987	0.0785	0.0565	0.0078	0.4377	0.3003	0.0102	0.3718	0.2444	0.0294	0.5801	0.3661	0.0513
Medium Trees
	BRT/BRT	GAM/GAM	SEPBRT/SEPBRT	SEPGAM/SEPGAM	GAM/BRT	GAM/SEPGAM	GAM/SEPBRT	BRT/GAM	BRT/SEPGAM	BRT/SEPBRT	SEPGAM/GAM	SEPGAM/BRT	SEPGAM/SEPBRT	SEPBRT/GAM	SEPBRT/BRT	SEPBRT/SEPGAM	Proportion of trees
abies	0.806712	0.0112178	0.372459	0.60505	0.741665	0.606458	0.391321	0.0193565	0.651358	0.424684	0.0713019	0.763452	0.39826	-0.00233827	0.775973	0.614766	0.00201821
acacia	0.228441	-0.0107415	NA	0.0603372	0.0457406	0.00866767	NA	0.0297552	0.135794	NA	-0.030124	0.117593	NA	0.0490043	0.575495	0.302399	0.0007392
acer	0.728492	0.125113	0.880966	0.800755	0.381462	0.769951	0.853467	0.120056	0.818681	0.881538	0.114539	0.690712	0.869061	0.0934168	0.738395	0.817814	0.33942
aesculus	0.797272	-0.108258	NA	0.244385	0.146506	0.0111772	NA	-0.0827028	0.346069	NA	-0.291221	0.728136	NA	-0.158702	0.808029	0.363772	0.00198872
amelanchier	0.793592	0.116982	0.670055	0.882561	0.916028	0.598091	0.496026	0.29836	0.9156	0.701498	0.180155	0.882791	0.662297	0.27599	0.827913	0.89667	9.59e-05
arbutus	0.716216	0.153504	0.662296	0.736426	0.598302	0.628069	0.735004	0.0847308	0.7518	0.67062	0.122468	0.681236	0.678853	0.0725028	0.737653	0.749621	7.15e-05
betula	0.84562	0.0170163	0.504773	0.282373	0.886948	-0.158409	0.447729	0.0469504	0.573438	0.506461	0.0534953	0.865713	0.455903	0.0211861	0.888404	0.578091	0.00701419
castanea	0.832947	0.0680611	0.395644	0.805556	0.802814	0.807622	0.378655	0.0891124	0.860352	0.404486	0.0737192	0.819321	0.392667	0.0845473	0.826289	0.841543	0.000104449
chamaecyparis	0.725232	-1.9234	0.555318	0.692637	0.480186	0.601283	0.514532	-0.767565	0.687448	0.552073	-0.810035	0.728525	0.556197	-0.749371	0.734074	0.692343	0.000333214
cinnamomum	0.683717	-0.0339594	0.430864	0.810987	0.768108	0.424948	0.265098	0.0206339	0.899836	0.519609	-0.0143693	0.885548	0.451594	-0.0164945	0.932105	0.814012	0.00872599
citrus	0.706461	0.272476	0.16063	0.917909	0.800219	0.51905	0.187742	0.252352	0.88798	0.14997	0.270571	0.746415	0.162878	0.27221	0.73433	0.884552	0.000119889
cornus	0.68362	0.220261	0.493981	0.843845	0.634455	0.842751	0.526386	0.235077	0.842746	0.495289	0.236462	0.684101	0.497076	0.236393	0.685416	0.841581	0.000733751
cotinus	0.751162	-0.0244795	NA	0.041405	0.41744	-0.00217079	NA	0.00172553	0.0413707	NA	0.00233519	0.780164	NA	-0.006344	0.765909	0.0421149	2.21e-05
crataegus	0.519338	0.128387	0.568757	0.676926	0.298316	0.592124	0.536653	0.156947	0.694685	0.577829	0.187009	0.470958	0.553372	0.151645	0.506859	0.691592	0.00207591
cupressus	0.852541	0.0688401	0.505091	0.730027	0.894189	0.713915	0.552498	0.0912475	0.84321	0.572422	0.0402278	0.911368	0.536249	0.0474621	0.914018	0.763581	0.0015476
elaeagnus	0.79493	-0.933717	0.74675	0.823614	0.648973	0.716211	0.708653	-0.324995	0.823938	0.746667	-0.329349	0.794242	0.747217	-0.318557	0.794833	0.823625	0.000655917
eucalyptus	0.573842	-0.0199473	0.599064	0.77671	0.521964	0.748729	0.575465	-0.0115631	0.822834	0.63445	-0.0302772	0.545744	0.616848	-0.0127068	0.53454	0.790448	0.0101378
fagus	0.701823	0.042991	0.252282	-1.78541	0.609559	-1.94929	0.151284	0.0858552	-2.76848	0.223697	0.0915413	0.746957	0.258082	0.0988498	0.725609	-1.92772	0.000423017
ficus	0.293811	0.509177	0.299004	0.798384	-0.100386	0.750372	0.32891	0.511352	0.750104	0.272064	0.503651	0.250299	0.311686	0.524333	0.350159	0.787078	0.00576601
fraxinus	0.61373	0.163599	0.429542	0.720815	0.723953	0.69501	0.50266	0.106189	0.742533	0.433349	0.0889749	0.630971	0.439837	0.095535	0.610234	0.738463	0.133772
gleditsia	0.754504	-0.0289129	NA	0.0474471	0.258176	0.0101619	NA	0.0893271	0.137103	NA	-0.0670313	0.549055	NA	0.0575246	0.721394	0.0949541	0.0645192
ilex	0.550008	-0.119239	NA	-0.249793	0.369267	-0.360674	NA	-0.173177	0.122621	NA	-0.157463	0.276161	NA	-0.106793	0.455421	0.222816	0.000538364
juglans	0.658486	-0.0396373	NA	0.308592	0.173677	0.0126328	NA	0.232441	0.324126	NA	0.157543	0.732866	NA	0.155311	0.807234	0.351131	0.0043924
juniperus	0.572003	0.787238	0.247102	0.863977	0.561982	0.871398	0.264741	0.847568	0.856589	0.242796	0.846793	0.594544	0.254625	0.849166	0.582198	0.854623	0.00695558
larix	0.206387	-0.0202211	NA	0.521999	-0.0105094	0.00150266	NA	0.107193	0.223822	NA	-0.665894	0.999055	NA	0.127803	0.220947	0.169885	0.000133967
liquidambar	0.846664	0.612577	0.398171	0.874712	0.539469	0.791977	0.473157	0.71815	0.876468	0.399576	0.715233	0.811569	0.408475	0.710421	0.843465	0.875757	0.0301239
liriodendron	0.485144	-0.0135611	NA	0.0670458	0.180248	0.00907068	NA	0.129375	0.237886	NA	0.0778039	0.497331	NA	0.158972	0.720323	0.228547	0.00475572
maclura	0.656034	-0.00562576	NA	0.159823	0.14799	0.0268887	NA	0.223305	0.393807	NA	-0.0268528	0.171333	NA	0.275226	0.629371	0.373844	0.000137827
magnolia	0.780874	0.446809	0.726036	0.861007	0.587217	0.75156	0.685034	0.567928	0.86182	0.723194	0.573167	0.775259	0.724764	0.571876	0.777537	0.861001	0.0105581
malus	0.745362	-0.0275629	NA	0.109746	0.650043	0.0123723	NA	-0.0904122	0.1675	NA	-0.105366	0.560702	NA	-0.0892824	0.749041	0.156323	0.0110206
morus	0.706148	0.0451487	0.187059	0.653778	0.715971	-0.279521	0.136209	0.0963391	0.674267	0.167366	0.096127	0.773934	0.188141	0.117049	0.78059	0.483721	0.00490839
ostrya	0.633992	-0.0740978	NA	0.82587	0.475484	0.762645	NA	-0.16477	0.854367	NA	-0.221405	0.599965	NA	-0.218294	0.629373	0.840023	0.000131582
persea	0.50483	0.0230239	0.474552	0.347618	0.339081	0.319368	0.23922	0.0794214	0.651653	0.468898	-0.107145	0.0133353	0.327572	0.00823233	0.645218	0.613292	0.000176768
picea	0.98004	0.00282757	NA	0.046392	0.600788	0.00326657	NA	0.194611	0.107919	NA	0.0259697	0.960031	NA	0.226832	0.98185	0.0971253	0.0292629
pinus	0.652876	-0.0795058	0.546873	0.410715	0.627604	0.377502	0.551706	-0.13112	0.483512	0.559335	-0.148161	0.645661	0.564229	-0.11946	0.646649	0.459319	0.0576709
platanus	0.965514	0.0255137	0.612492	0.908955	0.948684	0.926661	0.595936	0.195162	0.941061	0.618447	0.0749465	0.909199	0.599948	0.142308	0.947617	0.932679	0.033851
populus	0.619863	0.0204458	NA	0.221101	0.204245	0.0363569	NA	0.291493	0.379707	NA	0.091992	0.411659	NA	0.311867	0.643653	0.388468	0.00916385
prunus	0.377022	-0.0203054	0.472521	0.796776	0.384395	0.752917	0.478176	0.0125852	0.697491	0.413095	0.0220645	0.465421	0.482835	0.0333823	0.473801	0.781929	0.0229879
pseudotsuga	0.568998	0.0548644	NA	0.114528	0.104236	0.0109728	NA	0.5073	0.279449	NA	0.226364	0.418209	NA	0.331462	0.479951	0.134408	0.00364864
quercus	0.373735	0.00598358	0.11145	0.820446	0.491896	0.833155	0.114496	-0.0110481	0.70911	0.0853604	0.0074366	0.483903	0.112934	0.00808675	0.488805	0.818378	0.103369
salix	0.575859	-0.0188846	NA	0.185897	0.238314	0.0112154	NA	0.110238	0.206133	NA	-0.0718664	0.576898	NA	0.0611363	0.585691	0.191658	0.00141803
sapindus	0.988626	0.141529	NA	0.00727942	0.795146	0.00276902	NA	0.436283	0.0392531	NA	0.15587	0.831336	NA	0.365345	0.964241	0.0293915	1.92e-05
sassafras	0.783777	-0.0492915	NA	0.0970194	0.442038	0.00403337	NA	-0.119931	0.125845	NA	-0.172205	0.670541	NA	-0.125879	0.777291	0.117838	8.23e-05
sorbus	0.760532	-1.08326	0.624365	0.800448	0.603208	0.662484	0.4664	-0.426573	0.805087	0.622837	-0.448741	0.756383	0.621213	-0.404299	0.761352	0.807592	0.000633929
taxus	0.956331	0.0837628	NA	0.953266	0.834644	0.938386	NA	0.29751	0.959155	NA	0.326642	0.955523	NA	0.291057	0.958745	0.955238	5e-05
tilia	0.686905	0.0953998	NA	0.127514	0.626707	0.0131831	NA	0.286093	0.124794	NA	0.270914	0.684067	NA	0.215326	0.683854	0.123207	0.0371282
tsuga	0.241827	-0.0495973	NA	0.0764698	0.0918489	0.0139023	NA	-0.115268	0.141034	NA	-0.180287	0.159275	NA	-0.0597136	0.311501	0.173321	0.00207281
ulmus	0.604958	-0.0413793	NA	0.126122	0.252543	0.0145531	NA	0.0105145	0.193424	NA	-0.0918891	0.483201	NA	0.0279514	0.637102	0.195947	0.0445235
Large Trees
	BRT/BRT	GAM/GAM	SEPBRT/SEPBRT	SEPGAM/SEPGAM	GAM/BRT	GAM/SEPGAM	GAM/SEPBRT	BRT/GAM	BRT/SEPGAM	BRT/SEPBRT	SEPGAM/GAM	SEPGAM/BRT	SEPGAM/SEPBRT	SEPBRT/GAM	SEPBRT/BRT	SEPBRT/SEPGAM	Proportion of trees
abies	0.63049	0.0575873	0.466962	0.639014	0.537724	0.491692	0.360456	0.318332	0.661769	0.452518	0.326262	0.651726	0.476375	0.326831	0.689268	0.666656	0.000456461
acacia	0.163994	0.0112831	NA	0.577314	-0.00284506	0.0121648	NA	0.160187	0.311874	NA	0.183485	0.661242	NA	0.378171	0.345599	0.457641	0.000352325
acer	0.918858	-0.0222576	0.649961	0.929074	0.784224	-8.69619	0.57219	-0.0311903	-6.43761	0.672202	-0.0775451	0.894831	0.666859	-0.0278144	0.924522	-3.28878	0.344819
aesculus	0.610279	-0.0742885	NA	0.327629	0.136916	0.0128637	NA	-0.606865	0.307987	NA	-0.465472	0.744782	NA	-0.333835	0.568245	0.293736	0.00320981
amelanchier	0.883002	0.0693618	NA	0.252302	0.718223	0.0219427	NA	0.37499	0.236336	NA	0.362231	0.871347	NA	0.275044	0.908421	0.181833	5.21e-05
arbutus	0.736608	0.140469	0.66169	0.708308	0.510112	0.540162	0.602044	0.160282	0.712132	0.675373	0.165746	0.760893	0.704488	0.146035	0.744792	0.718537	1.39e-05
betula	0.943766	-0.00623881	NA	0.154432	0.910244	0.0144955	NA	0.118592	0.162552	NA	-0.317483	0.945779	NA	0.103948	0.95179	0.144996	0.00218824
castanea	0.890916	0.0873328	0.34159	0.865248	0.722616	0.764776	0.255588	0.148308	0.900036	0.343259	0.127129	0.772966	0.365919	0.13574	0.894664	0.889487	0.000244719
chamaecyparis	0.796263	-1.62191	0.66603	0.805922	0.450689	0.487216	0.585395	-0.082535	0.802385	0.662394	-0.0897754	0.797932	0.666445	-0.056178	0.799359	0.805507	0.000449519
cinnamomum	0.864621	-0.0374978	NA	0.305458	0.367975	0.0107561	NA	0.0171953	0.287455	NA	-1.55956	0.858068	NA	-0.242816	0.830647	0.211683	0.0123592
citrus	0.746678	-2.5479	0.525712	-17.3995	-0.571181	-17.675	0.567864	-0.349352	-17.6731	0.525388	0.160801	0.859052	0.578586	-0.967681	0.510505	-17.6741	1.39e-05
cornus	0.567099	-2.20485	0.788854	0.762049	-0.737846	0.223068	0.528907	-0.120109	0.762553	0.788774	-0.268764	0.538479	0.790206	-0.186104	0.562361	0.759415	0.000298522
cotinus	0.878802	-0.0708891	NA	0.115494	0.765069	0.000682071	NA	-0.666172	0.111219	NA	-0.8443	0.878046	NA	-0.875586	0.877394	0.105827	1.74e-06
crataegus	0.679948	0.38172	0.758192	0.668392	0.0131641	0.492093	0.68967	0.509557	0.672157	0.780415	0.503703	0.657995	0.77935	0.474766	0.686781	0.657359	0.000456461
cupressus	0.524581	0.0162532	0.706789	0.799099	0.126649	0.571281	0.683031	0.0567795	0.798705	0.732235	0.0644891	0.517055	0.704241	0.0339698	0.58993	0.797737	0.00137633
elaeagnus	0.606566	-2.49675	0.780568	0.479643	-0.583617	-0.302778	0.288787	-0.570826	0.475502	0.772078	-0.638215	0.58128	0.780042	-0.556185	0.60914	0.485557	0.000230834
eucalyptus	0.975049	0.000921379	0.192704	-0.495176	0.97604	-1.08369	0.201941	0.0209229	-0.279821	0.238703	0.0169648	0.977855	0.236622	0.00914542	0.957646	-0.821877	0.0122085
fagus	-1.0192	-0.0727194	NA	0.343186	-0.115056	0.0150896	NA	-0.279831	0.2945	NA	-0.210672	0.602217	NA	-0.185973	0.162948	0.330483	0.00104136
ficus	0.925735	0.209214	0.353784	0.916557	0.695346	0.780897	0.490864	0.0637304	0.894263	0.314288	0.0463885	0.941648	0.372419	0.0500619	0.952291	0.917552	0.00643905
fraxinus	0.605536	0.165467	0.289793	0.450533	0.320378	0.417502	0.310699	0.0867362	0.67692	0.30752	0.0505658	0.524416	0.247717	0.0640588	0.603981	0.668312	0.0779008
gleditsia	0.96434	-0.00266088	NA	0.147721	0.334288	0.00695948	NA	0.026719	0.145533	NA	-0.0347594	0.96906	NA	0.013305	0.773617	0.0546857	0.0264303
ilex	0.474436	-0.027774	NA	0.0517971	0.101934	0.00798465	NA	-0.121763	0.225134	NA	-0.319714	0.0590621	NA	-0.103218	0.523064	0.237357	0.000156203
juglans	0.538908	-0.0355298	NA	0.887885	0.0101643	0.0112776	NA	0.475081	0.632402	NA	0.277325	0.995004	NA	0.515034	0.639019	0.727183	0.00624848
juniperus	0.404476	-3.07286	0.647357	0.533124	-1.14702	0.445967	0.549182	-0.169666	0.557512	0.657163	-0.308528	0.318232	0.659844	-0.633736	0.400873	0.552896	0.00211812
larix	0.353402	0.02627	NA	0.941388	-0.00324053	0.00320853	NA	0.276409	0.665657	NA	0.300961	0.470428	NA	NA	NA	NA	7.64e-05
liquidambar	0.437485	0.17044	0.634844	0.520138	-0.614022	0.110502	0.438199	0.284937	0.525727	0.642464	0.239159	0.413906	0.624885	0.275719	0.43614	0.51973	0.0167924
liriodendron	0.458199	0.135252	NA	0.370111	0.162673	0.0212036	NA	0.697575	0.329274	NA	0.720321	0.785984	NA	0.575913	0.231231	0.260306	0.0062162
maclura	0.26362	0.0026007	NA	0.246891	0.020912	0.0138873	NA	-0.059322	0.305063	NA	-0.287261	0.334725	NA	0.0762768	0.295704	0.265485	0.000173559
magnolia	0.721507	0.0274922	0.827081	0.658207	0.0438271	0.403325	0.748565	0.355647	0.665016	0.824828	0.352297	0.677161	0.824937	0.361728	0.682754	0.662376	0.00293037
malus	0.83876	-0.00246313	NA	0.186754	0.872622	0.0204998	NA	-0.0599347	0.167914	NA	-0.0088438	0.816056	NA	-0.093242	0.807249	0.158889	0.00238644
morus	0.633133	-0.00281761	NA	0.256478	0.410106	0.0167637	NA	0.190178	0.23911	NA	0.0474399	0.677728	NA	0.133204	0.549972	0.226787	0.00520213
ostrya	0.685505	-0.0697338	NA	0.163691	0.701525	0.0290767	NA	-0.442336	0.166173	NA	-0.641693	0.685539	NA	-0.631221	0.691036	0.156331	2.15e-05
persea	0.687018	0.139005	NA	0.197127	0.533072	0.041054	NA	0.314562	0.248356	NA	0.22925	0.594683	NA	0.266624	0.736778	0.232268	7.81e-05
picea	0.885894	-0.0122039	NA	0.250177	0.510959	0.00682649	NA	-0.0527894	0.246371	NA	-0.0294435	0.850667	NA	0.0151959	0.897028	0.140116	0.0063807
pinus	0.566761	0.103017	0.699539	0.612313	0.417451	0.293787	0.695544	0.202843	0.654508	0.698135	0.2219	0.55601	0.69341	0.206257	0.583479	0.647618	0.0284121
platanus	0.952519	0.730316	0.372234	0.983517	0.801795	0.901222	0.588787	0.587323	0.981144	0.383492	0.604245	0.938325	0.39159	0.565148	0.936463	0.982977	0.056698
populus	0.326094	-0.0382103	NA	0.317303	0.0123137	0.0124262	NA	0.0682073	0.33107	NA	-0.103413	0.302712	NA	0.315608	0.333562	0.32993	0.0218154
prunus	0.843495	0.183059	0.31707	0.753722	0.821859	-0.137474	0.233692	0.287417	0.798603	0.345495	0.132723	0.641586	0.35185	0.236982	0.819077	0.631484	0.00976514
pseudotsuga	0.0502229	0.0108267	NA	0.99906	-0.00227152	0.00459309	NA	0.768561	0.555751	NA	0.999709	0.795058	NA	NA	NA	NA	0.00659005
quercus	0.881207	0.171557	0.190368	0.917731	0.922543	0.888749	0.202208	0.174975	0.827914	0.213205	0.317151	0.874691	0.300151	0.162658	0.91694	0.859334	0.232046
salix	0.356139	-0.0228132	NA	0.72992	0.00313844	0.0032674	NA	0.167113	0.382296	NA	-0.512694	0.94053	NA	NA	NA	NA	0.00266478
sapindus	0.283684	-0.0182624	NA	0.11336	0.135379	0.00244698	NA	-0.0789221	0.119552	NA	-0.0929357	0.188492	NA	-0.0590093	0.475343	0.0995957	1.18e-05
sassafras	0.934079	-0.0401728	NA	0.197139	0.324392	0.00759449	NA	-0.151616	0.192596	NA	-0.211145	0.935656	NA	-0.187842	0.941696	0.18423	3.82e-05
sorbus	0.704016	-0.43957	0.616393	0.699099	0.559632	0.499488	0.491987	0.0166372	0.688858	0.608459	0.0489867	0.70881	0.616588	0.0475634	0.710434	0.697887	0.000348854
taxus	0.749753	-0.0156022	NA	0.20623	0.210578	0.0106741	NA	0.154613	0.208717	NA	-0.357403	0.77007	NA	0.0942961	0.683417	0.180586	3.99e-05
tilia	0.733314	-0.0429444	NA	0.157818	0.40584	0.0075847	NA	-0.173948	0.143221	NA	-0.244102	0.773034	NA	-0.171297	0.791979	0.13734	0.0220322
tsuga	0.118057	-0.0466433	NA	0.10503	0.0262657	0.00805624	NA	0.0172632	0.165726	NA	-0.121429	-0.228148	NA	0.0584739	0.286083	0.181548	0.000402658
ulmus	0.614166	-0.0673761	NA	0.460978	0.0585669	0.00915177	NA	0.155822	0.472014	NA	0.177195	0.563674	NA	-0.0465268	0.669835	0.461396	0.0798114
